# Oncogenic KEAP1 mutations activate TRAF2-NFκB signaling to prevent apoptosis in lung cancer cells

**DOI:** 10.1101/2023.10.10.561664

**Authors:** Ashik Jawahar Deen, Simone Adinolfi, Jouni Härkönen, Tommi Patinen, Xiaonan Liu, Tuomo Laitinen, Piia Takabe, Kirsi Kainulainen, Sanna Pasonen-Seppänen, Lisa M Gawriyski, Uma Thanigai Arasu, Ilakya Selvarajan, Petri Mäkinen, Hanna Laitinen, Emilia Kansanen, Minna U Kaikkonen, Antti Poso, Markku Varjosalo, Anna-Liisa Levonen

## Abstract

The Kelch-like ECH-associated protein 1 (KEAP1) – Nuclear factor erythroid 2-related factor 2 (NRF2) pathway is the major transcriptional stress response system in cells against oxidative and electrophilic stress. NRF2 is frequently constitutively active in many cancers, rendering the cells resistant to chemo- and radiotherapy. Loss-of-function (LOF) mutations in the repressor protein KEAP1 are common in non-small cell lung cancer, particularly adenocarcinoma. While the mutations can occur throughout the gene, they are enriched in certain areas, indicating that these may have unique functional importance. In this study, we show that in the GSEA analysis of TCGA lung adenocarcinoma RNA-seq data, the KEAP1 mutations in R320 and R470 were associated with enhanced Tumor Necrosis Factor alpha (TNFα) *–* Nuclear Factor kappa subunit B (NFκB) signaling as well as MYC and MTORC1 pathways. To address the functional role of these hotspot mutations, affinity purification and mass spectrometry (AP-MS) analysis of wild type (wt) KEAP1 and the mutants was employed to interrogate differences in the protein interactome. We identified TNF receptor associated factor 2 (TRAF2) as a putative protein interaction partner. Both mutant KEAP1 forms showed increased interaction with TRAF2 and other anti-apoptotic proteins, suggesting that apoptosis signalling could be affected by the protein interactions. A549 lung adenocarcinoma cells overexpressing mutant KEAP1 showed high TRAF2-mediated NFκB activity and increased protection against apoptosis, XIAP being one of the key proteins involved in anti-apoptotic signalling. To conclude, KEAP1 R320Q and R470C and its interaction with TRAF2 leads to activation of NFκB pathway, thereby protecting against apoptosis.
