## Supplementary Tables for "Oncogenic KEAP1 mutations activate TRAF2-NFκB signaling to prevent apoptosis in lung cancer cells": Suppl Table S2.xlsx

### Sheet: Suppl Table S2
Terminologies and explanation:
pathway – name of the pathway
pval – an enrichment p-value;
padj – a Benjamini-Hochberg adjusted p-value;
log2err - the expected error for the standard deviation of the p value logarithm
ES – enrichment score, same as in Broad GSEA implementation;
NES – enrichment score normalized to mean enrichment of random samples of the same size;
size – size of the pathway after removing genes not present in ‘names(stats)‘.
leadingEdge – vector with indexes of leading edge genes that drive the enrichment
Pathway	pval	padj	log2err	ES	NES	size	leadingEdge
HALLMARK_E2F_TARGETS	4.83313e-24	2.41656e-22	1.27091	0.664779	2.50818	187	AURKB, MYBL2, KIF18B, CDCA3, KIF4A, MELK, BIRC5, CDKN3, ESPL1, PLK1, CDK1, MKI67, KIF2C, TRIP13, PTTG1, CCNE1, TK1, CCNB2, RRM2, DLGAP5, CDC20, BUB1B, CENPE, TOP2A, CDC25A, ASF1B, SPAG5, SPC25, HELLS, CENPM, AURKA, UBE2S, TACC3, CKS2, DEPDC1, HMMR, MAD2L1, UBE2T, CDCA8, RAD51AP1, SPC24, DSCC1, DIAPH3, MTHFD2, EZH2, PLK4, GINS1, RACGAP1, CHEK2, BRCA1, CHEK1, GINS4, STMN1, LMNB1, E2F8, BRCA2, PSMC3…
HALLMARK_G2M_CHECKPOINT	5.4996e-23	1.3749e-21	1.2379	0.66257	2.5051	184	TROAP, UBE2C, AURKB, MYBL2, CENPA, KIF4A, BIRC5, CDKN3, ESPL1, PLK1, NDC80, RAD54L, TPX2, CDK1, POLQ, BUB1, MKI67, KIF2C, TTK, KIF23, CDC45, KIF15, PTTG1, PBK, UCK2, CCNA2, CCNB2, CDC20, CENPE, TOP2A, KIF11, GINS2, CDC25A, SLC7A5, CDC6, NEK2, NUSAP1, E2F2, AURKA, EXO1, UBE2S, TACC3, CKS2, CENPF, PRC1, HMMR, MAD2L1, SLC38A1, MT2A, PTTG3P, EZH2, PLK4, RACGAP1, BCL3, CHEK1, STMN1, LMNB1, BRCA2, STIL…
HALLMARK_ALLOGRAFT_REJECTION	8.10985e-12	1.35164e-10	0.875325	0.557916	2.1091	185	IL11, EREG, CCL11, IFNG, GZMB, F2, MMP9, CCL7, TIMP1, PRKCG, CXCR3, LIF, CD7, BRCA1, BCL3, TNF, CXCL9, INHBA, IL1B, IL2RG, TLR6, CCL5, MAP4K1, ACHE, IL18RAP, CD86, FASLG, WAS, CXCL13, CCL4, CD8A, SOCS1, IL12RB1, SPI1, IL2RB, KLRD1, GZMA, ZAP70, ST8SIA4, RIPK2, FCGR2B, LTB, NCF4, HCLS1, CD3D, IL15, CD8B, IL10, CD79A, CD3E, GCNT1, TAP1, FGR, CD247, CD2, GBP2, SIT1, CDKN2A, IRF4, HLA-G, STAT4, TAP2,…
HALLMARK_INTERFERON_GAMMA_RESPONSE	4.14901e-09	5.18626e-08	0.761461	0.517051	1.96433	196	OASL, TNFAIP2, PFKP, MT2A, ZBP1, ISG15, MTHFD2, CCL7, IFI44L, PSMB9, TNFAIP6, FCGR1A, NLRC5, CXCL9, OAS3, CXCL11, XAF1, XCL1, CCL5, CD86, CXCL10, GPR18, IL15RA, IL18BP, IFI27, SOCS1, IFI44, NAMPT, ITGB7, IL2RB, IRF5, BATF2, GZMA, ST8SIA4, KLRK1, RIPK2, CFB, UPP1, VCAM1, GBP6, CD274, MX1, PNP, OAS2, IL15, TAP1, CIITA, SECTM1, IDO1, SLAMF7, IRF4, HLA-G, STAT4, PSMB10, HLA-DQA1, SAMD9L, TNFAIP3, IRF…
HALLMARK_EPITHELIAL_MESENCHYMAL_TRANSITION	9.04596e-09	9.04596e-08	0.74774	0.512438	1.94725	193	DKK1, COL11A1, COL7A1, GREM1, MFAP5, SPP1, MMP3, SPOCK1, CDH2, TNC, ADAM12, CXCL6, PLOD2, OXTR, TIMP1, CTHRC1, SERPINE2, LRRC15, FAP, COL1A1, IGFBP3, TFPI2, COMP, VCAN, PTHLH, INHBA, SCG2, LOXL2, APLP1, THBS2, SLC6A8, IL32, EMP3, MMP1, ITGA2, TGFBI, COL12A1, BMP1, COL6A2, COL5A1, TGM2, VCAM1, LAMA1, IL15, MXRA5, TPM4, COL1A2, MCM7, DPYSL3, COL3A1, SFRP4, MMP14, PDLIM4, COL5A2, COL16A1, LOXL1, MMP…
HALLMARK_MITOTIC_SPINDLE	1.71102e-06	1.42585e-05	0.643552	0.4717	1.79204	196	KIF4A, PIF1, BIRC5, ESPL1, PLK1, NDC80, TPX2, CDK1, BUB1, KIF2C, TTK, KIF23, KIF15, CCNB2, DLGAP5, ANLN, CENPE, TOP2A, KIF11, NEK2, NUSAP1, AURKA, CENPF, PRC1, KIF3C, RACGAP1, FSCN1, LMNB1, BRCA2, ARHGAP4, KNTC1, MARCKS, MYO1E, RHOF, FBXO5, CDC42EP2, CDC42EP1, ECT2, KIF20B, TIAM1, CLIP2, INCENP, TUBA4A
HALLMARK_INTERFERON_ALPHA_RESPONSE	4.89234e-06	3.49453e-05	0.610527	0.547729	1.90701	92	OASL, OAS1, ISG15, IFI44L, PSMB9, CXCL11, IFITM1, CCRL2, CXCL10, IFI27, IFI44, BATF2, RIPK2, MX1, IL15, TAP1, GBP2, SAMD9, SAMD9L, IRF1, PSMB8, BST2, PLSCR1, SELL, PSME2, IFI30, TRIM14, CD74, IFITM2, UBE2L6, IL7, IFITM3, LPAR6, RTP4, PARP12, EIF2AK2, CSF1, EPSTI1, IRF9, OGFR, NCOA7, IFI35, RSAD2, TMEM140, SLC25A28, CASP8, NMI, GBP4, IFIT2, IFIT3, TRAFD1
HALLMARK_TNFA_SIGNALING_VIA_NFKB	6.4379e-06	4.02369e-05	0.610527	0.461006	1.75141	196	PLAU, TNC, TNFAIP2, CXCL6, G0S2, IL1A, SPHK1, MSC, CCL20, DUSP5, FOSL1, IL23A, TNFAIP6, SLC2A6, LIF, GFPT2, TUBB2A, BCL3, TNF, BCL2A1, PHLDA1, CXCL11, RELB, INHBA, IL1B, CCRL2, CCL5, TNFRSF9, MXD1, KYNU, MARCKS, CXCL10, IL15RA, IER3, PHLDA2, CCL4, NAMPT, RIPK2, SLC2A3, OLR1, ZC3H12A, FJX1, TAP1, HES1, NFKBIE, CXCL3, DUSP4, NFKB2, TRAF1, DUSP2, BIRC3, IER5, TNFAIP3, IRF1, TRIP10, GPR183, GADD45A, …
HALLMARK_MTORC1_SIGNALING	2.12201e-05	0.00011789	0.57561	0.446475	1.69457	192	ELOVL6, PLK1, EGLN3, BUB1, RRM2, PHGDH, SLC2A1, CDC25A, SLC7A5, AURKA, PSAT1, MLLT11, PLOD2, MTHFD2, TRIB3, ASNS, DAPP1, STC1, GLRX, MCM2, NUPR1, CCNF, MCM4, IFRD1, NAMPT, DDIT3, SLC1A4, SRD5A1, SHMT2, SLC2A3, PSPH, CORO1A, PNP, FADS2, GAPDH, G6PD, TUBA4A, UNG, TOMM40, CXCR4, ITGB2, HK2, GLA, PDK1, SYTL2, GPI, SLA, IFI30, BHLHE40, SLC9A3R1, NFKBIB, IGFBP5, CFP, EBP, HPRT1, DDIT4, HSPD1, YKT6, GOT1
HALLMARK_INFLAMMATORY_RESPONSE	2.74395e-05	0.000137129	0.57561	0.449697	1.70306	191	BDKRB1, FFAR2, CXCL6, EREG, IL1A, SPHK1, PCDH7, ITGB8, CCL20, ADM, CCL7, TIMP1, OSM, TNFAIP6, LIF, CXCL9, CXCL11, IFITM1, INHBA, AQP9, IL1B, IL18R1, CCRL2, CCL5, TNFRSF9, MXD1, IL18RAP, CXCL10, CD14, IL15RA, EMP3, NAMPT, RGS1, IL2RB, MEP1A, RIPK2, TACR1, EBI3, OLR1, BEST1, IL15, IL10, LTA, CD70, MMP14, CXCR6, CCR7, ITGA5, C5AR1, LCK, IRF1, MEFV, GPR183, PLAUR, TNFSF9, BST2, STAB1, CHST2, CD48, SE…
HALLMARK_FATTY_ACID_METABOLISM	3.01685e-05	0.000137129	0.57561	-0.403109	-1.75229	144	HMGCS2, CA4, ODC1, CBR1, ALDH3A1, MAOA, HPGD, FASN, AQP7, EPHX1, ACADL, INMT, ADH1C, ALDH3A2, ACSM3, CBR3, HSD17B11, HSDL2, HSD17B4, ACADM, ACSS1, DHCR24, ENO3, CRYZ, BCKDHB, SDHC, SUCLG2, CA6, ALDH9A1, PTPRG, ALAD, CPT2, AUH, GLUL, ETFDH, SUCLA2, ACSL5, MCEE, UGDH, AOC3
HALLMARK_MYC_TARGETS_V2	0.000483518	0.00185968	0.498493	0.541271	1.77291	57	PLK1, PLK4, MCM4, PUS1, NOC4L, MCM5, PPAN, DUSP2, UNG, HK2, CDK4, TBRG4, SRM, NOP16, NOP2, NOP56, SLC19A1, HSPD1, PA2G4, HSPE1, AIMP2, TCOF1, SLC29A2, NDUFAF4, CBX3, RRP9, TMEM97, MYC, SUPV3L1, RRP12, PES1, NOLC1, EXOSC5, LAS1L, MRTO4, PPRC1, IMP4, IPO4, BYSL
HALLMARK_SPERMATOGENESIS	0.000446358	0.00185968	0.498493	0.483117	1.69331	95	GAD1, CDKN3, CDK1, SLC2A5, BUB1, KIF2C, TTK, NCAPH, CCNB2, YBX2, NEK2, CNIH2, TNNI3, AURKA, POMC, CLGN, EZH2, DMC1, IL12RB2, RFC4, SCG3, DBF4, RPL39L, CLVS1, PCSK1N, SCG5, ARL4A, CHFR, GRM8, GFI1
HALLMARK_KRAS_SIGNALING_UP	0.00233615	0.00834339	0.431708	0.401408	1.5145	187	PCP4, SPP1, SERPINA3, ADAMDEC1, ANGPTL4, USH1C, MMP10, PLAU, G0S2, EREG, ANXA10, SOX9, TMEM158, CCL20, MMP9, MMD, AKAP12, LIF, GFPT2, IGFBP3, MMP11, INHBA, IL1B, IL2RG, CSF2RA, MAP4K1, GLRX, CXCL10, LAT2, LAPTM5, FCER1G, SCG3, ITGA2, NR0B2, LCP1, CFB, NR1H4, LY96, MYCN, ADAM8, WNT7A, TRAF1, PCSK1N, SCG5, BIRC3, CXCR4, ITGB2, TNFAIP3, CD37, PSMB8, PRRX1, GPNMB, PLAUR, PLEK2, RBP4, TNNT2, ANO1, IL1…
HALLMARK_IL6_JAK_STAT3_SIGNALING	0.00303916	0.0101305	0.431708	0.464699	1.60291	85	IL1R2, INHBE, CCL7, TNF, CXCL9, CXCL11, IL1B, IL2RG, IL18R1, CSF2RA, CXCL10, CD14, CXCL13, IL15RA, SOCS1, IL12RB1, EBI3, LTB, TNFRSF21, CXCL3, IL9R, IRF1, HMOX1, CCR1, IL2RA, PF4, PIK3R5, IL7, CXCL1, STAT1, CSF1, SOCS3, IL6, IRF9, REG1A, IL3RA
HALLMARK_PROTEIN_SECRETION	0.00368904	0.0115282	0.431708	-0.375998	-1.52391	95	ATP1A1, CLN5, PAM, SCRN1, CAV2, CLCN3, EGFR, PPT1, GALC, VPS4B, TMED10, TOM1L1, KIF1B, VAMP3, AP3B1, COG2, STX12, ADAM10, SNX2, ERGIC3, CD63, ZW10, ATP7A, NAPG, BNIP3, USO1, RAB14, ATP6V1B1, TMX1, IGF2R, YIPF6, ARFIP1, SEC31A, VAMP4, CLTC, SCAMP3, MAPK1, AP1G1, GOLGA4, SCAMP1
HALLMARK_GLYCOLYSIS	0.0039604	0.0116482	0.407018	0.390083	1.47437	190	CENPA, CDK1, EGLN3, ANGPTL4, TFF3, CHST6, PKP2, GPR87, ARTN, KIF20A, SOX9, STC2, AURKA, PPFIA4, DEPDC1, PFKP, HMMR, DPYSL4, PLOD2, CHST4, IGFBP3, STMN1, VCAN, STC1, GLRX, SLC16A3, SPAG4, IER3, RRAGD, PDK3, TGFBI, SAP30, COL5A1, MIF, CHST1, BIK, SLC25A10
HALLMARK_MYC_TARGETS_V1	0.00564304	0.0156751	0.407018	0.385457	1.45431	187	CDC45, CCNA2, CDC20, MAD2L1, KPNA2, TYMS, MCM6, MCM2, RFC4, MCM4, IFRD1, MCM7, MCM5, XPOT, LSM7, RANBP1, CDK4, PCNA, SNRPA, SNRPD1, SRM, NOP16, CDK2, NME1, HPRT1, NOP56, FBL, HSPD1, RAN, BUB3, PA2G4, SNRPG, HSPE1, SNRPA1, AIMP2, PSMB3, GOT2, CBX3, PPM1G, MRPL9, PSMC4, RPLP0, RRP9, LDHA, CAD, COX5A, RUVBL2, MYC, SNRPD3, PWP1, HDAC2, PRPF31, VDAC3, U2AF1, PRPS2, RNPS1, NOLC1, VDAC1, TRIM28, EIF3B, …
HALLMARK_BILE_ACID_METABOLISM	0.00666399	0.0175368	0.407018	-0.358857	-1.4719	100	ABCA8, AR, GNMT, ABCA3, BMP6, CH25H, NUDT12, EPHX2, CAT, APOA1, NR3C2, HSD17B11, HSD17B6, HSD17B4, DHCR24, TFCP2L1, CYP39A1, SLC29A1, PEX11A, PEX19, RXRG, GNPAT, ISOC1, ALDH9A1, AMACR, ACSL5
HALLMARK_HYPOXIA	0.00986523	0.0246631	0.38073	0.375344	1.41972	183	HOXB9, CA12, SLC2A5, ANGPTL4, SLC2A1, STC2, PPFIA4, PFKP, DPYSL4, TMEM45A, MT2A, ADM, HS3ST1, SULT2B1, AKAP12, IGFBP3, PLAC8, CP, BCAN, HAS1, STC1, GLRX, PCK1, IER3, RRAGD, PDK3, DDIT3, TGFBI, PPP1R3C, SAP30, PGF, COL5A1, INHA, MIF, TGM2, STBD1, SLC2A3, PHKG1, GAPDH, PLIN2, CXCR4, PRKCA, TNFAIP3, HK2, HMOX1, PDK1, PLAUR, CHST2, FAM162A, GPI, BHLHE40, SCARB1
HALLMARK_ADIPOGENESIS	0.0131716	0.0313609	0.38073	-0.289995	-1.29321	185	CYP4B1, ORM1, LPL, CD302, ACADL, PTGER3, ANGPT1, ITIH5, MCCC1, EPHX2, CAT, TOB1, ACADM, APLP2, GPAM, DBT, SDHC, STOM, ATL2, SPARCL1, LIFR, LEP, CPT2, BCKDHA, PDCD4, GPX3, SCP2, ENPP2, REEP5, AK2, RNF11, HADH, CD151, NKIRAS1, GPHN, PEMT, AGPAT3, MGLL, LPCAT3, RREB1
HALLMARK_UV_RESPONSE_DN	0.0144026	0.0327332	0.38073	-0.312545	-1.34379	137	DLC1, KIT, CITED2, CDON, F3, PTPN21, DUSP1, AMPH, NR3C1, PRKAR2B, CDC42BPA, CAV1, CELF2, DDAH1, ADORA2B, LAMC1, PRKCE, SYNE1, BCKDHB, LDLR, ATRN, BDNF, EFEMP1, TGFBR2, PHF3, NEK7, ERBB2, PTPRM, FBLN5, MAP2K5, AGGF1, TJP1, SMAD7, PRDM2, ATP2B4, MET, LPAR1, CAP2, ATRX, MGLL, PIAS3, RBPMS, SPOP, MAPK14, MIOS, PLCB4, IGF1R, TGFBR3
HALLMARK_COMPLEMENT	0.0172291	0.0374545	0.352488	0.360157	1.35886	187	PRSS3, MMP12, KLK1, HNF4A, GZMB, CDA, F2, DUSP5, F5, PHEX, TIMP1, F7, PSMB9, C1QA, CDK5R1, TFPI2, CP, CCL5, KYNU, WAS, CASP5, FCER1G, MMP13, SCG3, APOC1, C1QC, DGKG, GZMA, GNB4, CFB, GATA3, OLR1, LTF, PLA2G7, KCNIP3, MMP14, S100A9, KCNIP2, ITGAM, LCK, PRSS36, TNFAIP3, IRF1, PLAUR, KLKB1, PLSCR1, SIRT6, PIK3R5, GZMK, CR2, APOBEC3G, PLEK, CXCL1, DOCK10, F10, LCP2, FN1, IL6, S100A12, SERPINE1, PLAT,…
HALLMARK_IL2_STAT5_SIGNALING	0.0180211	0.037544	0.352488	0.356294	1.3523	192	SPP1, CCNE1, UCK2, IL1R2, CDC6, TNFSF11, CTLA4, LIF, PHLDA1, ADAM19, ICOS, IL18R1, TNFRSF9, MXD1, APLP1, CD86, CXCL10, TNFRSF18, NFKBIZ, RRAGD, SOCS1, COL6A1, IL2RB, PLAGL1, ENPP1, MYO1E, LTB, CDCP1, TGM2, TNFRSF21, SLC2A3, NCS1, PUS1, PNP, CKAP4, RHOH, IL10, CD79B, COCH, GLIPR2, TRAF1, BATF, PRAF2, TIAM1, IRF4, TNFRSF8, TNFRSF4, PLIN2, BATF3, GPR83, HK2, ARL4A, S100A1, FLT3LG, GPR65, PLSCR1, CD4…
HALLMARK_PANCREAS_BETA_CELLS	0.021189	0.042378	0.352488	-0.51671	-1.60596	24	PCSK2, PAK3, FOXA2, DPP4, FOXO1, ABCC8, STXBP1
HALLMARK_HEME_METABOLISM	0.025747	0.0495135	0.352488	-0.289192	-1.27533	172	CTSE, ICAM4, ALDH6A1, AQP3, SELENBP1, RAP1GAP, BCAM, CAT, NR3C1, TNS1, RHCE, LPIN2, SIDT2, CLCN3, MOSPD1, BTG2, SLC30A1, MFHAS1, NEK7, CCND3, HBB, ADIPOR1, ERMAP, KAT2B, ALAD, YPEL5, ARHGEF12, BNIP3L, PC, CCDC28A, FOXO3, TSPAN5, ELL2, TMEM9B, IGSF3, FECH, NCOA4, EZH1, CTNS, BLVRA, DAAM1, TAL1, FBXO34, FBXO9, ACSL6, MXI1, XK, DCAF11, RIOK3, LRP10, FN3K, HAGH, P4HA2, ANK1, EPB41, SYNJ1, SLC25A38, G…
HALLMARK_APOPTOSIS	0.0460449	0.0852683	0.227987	0.354832	1.32292	157	TOP2A, EREG, IL1A, F2, TIMP1, PMAIP1, BRCA1, TNF, AIFM3, BCL2L10, IL1B, FASLG, CD14, IER3, GSTM1, CDC25B, DDIT3, HMGB2, BID, PLCB2, IGFBP6, SLC20A1, BIK, LEF1, TAP1, CD2, MMP2, BIRC3, IRF1, HMOX1, GADD45A, SAT1, KRT18, CDK2, IFITM3, EBP, SOD2, PRF1, DIABLO, ENO2, PPP2R5B, IL6, GADD45B, PLAT, TIMP2, APP, GNA15, BCL2L1, VDAC2, CASP8, EGR3, HSPB1, BCL2L11
HALLMARK_ANGIOGENESIS	0.0549133	0.0980595	0.231127	0.471855	1.40402	35	SPP1, SERPINA5, CXCL6, TIMP1, VTN, VCAN, STC1, TNFRSF21, OLR1, COL3A1, COL5A2, POSTN, PRG2, PF4
HALLMARK_ESTROGEN_RESPONSE_EARLY	0.0610997	0.105344	0.321776	-0.261752	-1.17157	191	GREB1, CLIC3, KRT13, SYBU, DLC1, AR, FASN, AQP3, IL6ST, ABCA3, ABAT, RPS6KA2, SCNN1A, OPN3, SLC7A2, MUC1, MAPT, MAST4, TOB1, CISH, GFRA1, PGR, ELOVL2, ALDH3B1, SH3BP5, PEX11A, FOS, THSD4, BAG1, KRT15, CHPT1, MREG, P2RY2, ADCY1, FKBP5, CELSR1, NPY1R, ADCY9, AKAP1, ABHD2, RASGRP1, CD44, SLC19A2, SLC22A5
HALLMARK_ESTROGEN_RESPONSE_LATE	0.0921502	0.153584	0.154191	0.325283	1.23606	193	GAL, TFF1, CA12, PCP4, SERPINA3, TFF3, CXCL14, CDC20, SERPINA5, TOP2A, GINS2, GJB3, SLC7A5, KIF20A, CDC6, KLK10, SLC16A1, FOXC1, DNAJC12, SULT2B1, PLK4, MYB, TRIM29, TFPI2, PLAC1, TMPRSS3, STIL, ASCL1, PTGES, NBL1, PDLIM3, SLC1A4, FAM102A, RNASEH2A, LTF, PPIF, S100A9, BATF, TIAM1, DUSP2, SLC27A2, GLA, TPD52L1, RET, SFN, SCARB1, AMFR, NRIP1, SLC9A3R1, TPSAB1
HALLMARK_COAGULATION	0.127607	0.205818	0.134273	0.334084	1.21041	124	KLK8, GDA, MMP3, MMP10, PLAU, HNF4A, TF, APOC2, F2, MMP9, MMP7, TIMP1, FGA, C1QA, TFPI2, COMP, MMP11, F12, SH2B2, MMP1, APOC1, ITGA2, CTSK, MEP1A, CFB, HRG, BMP1, OLR1, MMP14, PROZ, MMP2, S100A1, KLKB1, PF4, DUSP14, FGG, PLEK, F10, C8G, FN1, SERPINE1, PLAT, HTRA1, MST1, THBS1, C8A, RAC1, DUSP6, CFH, CTSB
HALLMARK_ANDROGEN_RESPONSE	0.142857	0.223214	0.261664	-0.296915	-1.20339	95	HPGD, TMPRSS2, ABCC4, PTPN21, TARP, GPD1L, HOMER2, RAB4A, TSC22D1, DHCR24, SCD, CCND3, LIFR, FKBP5, ABHD2, VAPA, APPBP2, ACSL3, ELL2, IDI1, GSR, HMGCR, NCOA4, XRCC6
HALLMARK_APICAL_SURFACE	0.159605	0.23776	0.128143	0.399884	1.24348	42	RHCG, SLC34A3, BRCA1, SCUBE1, IL2RG, ATP6V0A4, MDGA1, IL2RB, GATA3, SULF2, PLAUR, GAS1, CD160, THY1, GHRL, APP, LYN, AFAP1L2, HSPB1
HALLMARK_KRAS_SIGNALING_DN	0.161677	0.23776	0.115734	0.317877	1.16914	143	SHOX2, KLK8, AKR1B10, YBX2, HTR1D, GPR19, WNT16, TNNI3, IFNG, KCNQ2, KRT5, PDCD1, HNF1A, CALML5, ITGB1BP2, IFI44L, TEX15, RIBC2, NPHS1, BMPR1B, CKM, STAG3, P2RX6, TCL1A, KCND1, SLC6A3, CACNA1F, KCNMB1, GPR3, SLC12A3, MX1, CALCB, LFNG, COPZ2, SIDT1, MEFV, SPRR3, SLC5A5, CHST2, MAGIX, TG, ENTPD7, KLK7, RGS11, NUDT11
HALLMARK_MYOGENESIS	0.295139	0.421627	0.0780892	0.288329	1.08699	175	TNNT1, ADAM12, MB, SPHK1, FST, STC2, PPFIA4, ATP2A1, MYH3, COL1A1, IGFBP3, CKM, CAMK2B, TNNI2, MYBPC3, PDLIM7, ACHE, SLC6A8, IFRD1, TNNC2, PPP1R3C, COL6A2, COL15A1, LSP1, CHRNA1, ACTA1, COL3A1, CASQ1, TPD52L1, PVALB, BIN1, MYBPH, SPEG, AEBP1, BHLHE40, DMPK, TNNT2, TAGLN, TPM2, LPIN1, TEAD4, NAV2, SMTN, GADD45B, CRYAB, TCAP, APP, PRNP, ITGB4, FABP3
HALLMARK_TGF_BETA_SIGNALING	0.388679	0.539832	0.135002	-0.282645	-1.04138	54	NOG, LEFTY2, WWTR1, BMP2, APC, SMAD6, TJP1, SMAD7, ARID4B, PPM1A, RHOA, FURIN, HIPK2, BMPR2, ACVR1
HALLMARK_DNA_REPAIR	0.460526	0.607741	0.0577309	0.274244	1.00899	139	CCNO, CDA, ZWINT, RAD51, ADA, PDE6G, TYMS, RFC4, FEN1, HCLS1, PNP, BOLA2, ARL6IP1, RFC2, PCNA, RFC5, POLA2, NME1, HPRT1, PRIM1, POLR2I, LIG1, RFC3, DGUOK, UPF3B, VPS37B, SEC61A1, ADRM1, RPA3, TAF1C, TAF6, SDCBP, POLD4, TARBP2, POLD1, COX17, POLR2H, VPS37D, POLR2J, SNAPC4, SAC3D1, TAF10, ZNF707, GTF3C5, AAAS
HALLMARK_CHOLESTEROL_HOMEOSTASIS	0.461883	0.607741	0.135002	-0.257733	-0.997237	72	LPL, CLU, FASN, ALCAM, CXCL16, PMVK, LDLR, TM7SF2, SCD, CD9, GNAI1, FABP5, SREBF2, IDI1, HMGCR, ACSS2, LGMN, STARD4, CYP51A1, MAL2, HSD17B7, CPEB2
HALLMARK_UNFOLDED_PROTEIN_RESPONSE	0.483871	0.620347	0.0571259	0.279873	0.997005	106	EIF4EBP1, SLC7A5, STC2, PSAT1, MTHFD2, ASNS, TUBB2A, CHAC1, SLC1A4, CKS1B, XPOT, CEBPG, IFIT1, NOP56, ARFGAP1, DDIT4, SRPRB, CCL2, BANF1, CEBPB, ALDH18A1, DKC1, EXOSC4, ATF4, ATF3, BAG3, RRP9, NFYB
HALLMARK_PI3K_AKT_MTOR_SIGNALING	0.531486	0.648154	0.0534572	0.277212	0.980328	101	CDK1, SLC2A1, TRIB3, DAPP1, IL2RG, FGF17, FASLG, DDIT3, MAP2K6, TIAM1, LCK, CXCR4, PDK1, E2F1, SFN, CDK4, SLA, ARPC3, NFKBIB, CDK2
HALLMARK_NOTCH_SIGNALING	0.526984	0.648154	0.102449	-0.286829	-0.951531	32	ARRB1, FZD1, PSEN2, FZD5, SKP1, FZD7, WNT5A, HEYL, MAML2
HALLMARK_HEDGEHOG_SIGNALING	0.546495	0.650589	0.0580984	0.318982	0.943665	33	L1CAM, SLIT1, CDK5R1, SCG2, ACHE, NRCAM, PML, THY1, ETS2
HALLMARK_APICAL_JUNCTION	0.645161	0.750188	0.0404935	0.243473	0.919996	182	CALB2, FLNC, MADCAM1, DSC3, CDH3, ADAM23, MMP9, AMH, AMIGO2, CLDN14, IRS1, FSCN1, ATP1A3, VCAN, CD86, ITGA2, TGFBI, NLGN2, SIRPA, BMP1, VCAM1, RHOF, CD274, WNK4, ACTA1, NLGN3, TRAF1, COL16A1, MMP2, SPEG, RAC2, ZYX, CLDN15, SGCE, ACTN1, ADAMTS5, ACTG2, CERCAM, THY1, ACTB, CDSN, SKAP2, ACTG1, TUBG1, CLDN5, ITGB4, AKT3
HALLMARK_XENOBIOTIC_METABOLISM	0.714286	0.811688	0.0357691	0.237623	0.897487	179	ABCC2, GAD1, VNN1, HNF4A, GCKR, CDA, MT2A, SMOX, HGFAC, APOE, VTN, XDH, AQP9, MPP2, PTGES, KYNU, HES6, SLC22A1, FMO1, CFB, HRG, SHMT2, UPP1, ITIH4, LEAP2, TDO2, PSMB10, HMOX1, CYP2C18, HSD17B2, RBP4, PDLIM5, POR, CYP2E1, BCAR1, HPRT1, FBLN1, F10, REG1A, SERPINE1, ETS2
HALLMARK_REACTIVE_OXYGEN_SPECIES_PATHWAY	0.755618	0.839576	0.0423318	0.267145	0.837036	45	PFKP, GLRX, CDKN2D, LSP1, ABCC1, SBNO2, G6PD, MPO, SOD2, PRNP, PDLIM1, JUNB
HALLMARK_UV_RESPONSE_UP	0.800942	0.8697	0.031349	0.229007	0.848215	149	GAL, SHOX2, CCNE1, LHX2, ASNS, TCHH, NPTX2, RFC4, SLC6A8, FEN1, PDLIM3, FMO1, BID, CDC34, RRAD, PPIF, TAP1, MMP14, TUBA4A, IRF1, CEBPG, HMOX1, RET, PPAT, CDK2, SOD2, GGH, ENO2, YKT6, IL6, HTR7, HLA-F, WIZ, LYN, ALDOA, ATP6V1F, JUNB, PARP2, AP2S1, BCL2L11, TYRO3, GLS
HALLMARK_P53_PATHWAY	0.817518	0.8697	0.128789	-0.200245	-0.898	190	ZBTB16, ALOX15B, GLS2, EPHX1, PMM1, DRAM1, ABAT, AK1, PTPRE, TOB1, TM7SF3, CTSF, DCXR, CCNG1, TSC22D1, STOM, FUCA1, CD81, BMP2, BTG2, FOS, CTSD, CCND3, POLH, RB1, CYFIP2, PTPN14, XPC, BAIAP2, VDR, SLC19A2, FOXO3, PHLDA3, RAB40C
HALLMARK_WNT_BETA_CATENIN_SIGNALING	0.904762	0.94246	0.0352404	0.234551	0.722283	41	DKK1, WNT1, WNT6, LEF1, WNT5B, SKP2, PPARD, DLL1, NKD1, CSNK1E, KAT2A, TCF7
HALLMARK_PEROXISOME	0.988693	1	0.0237916	0.182328	0.643695	98	CEL, TOP2A, CRABP2, SULT2B1, FABP6, TTR, CRABP1, SEMA3C, ABCB9, SLC27A2, ABCD1, HSD3B7
HALLMARK_OXIDATIVE_PHOSPHORYLATION	1	1	0.116234	-0.169146	-0.74892	182	ALDH6A1, CYB5A, ACADSB, PDK4, ACADM, MTRR, ACAT1, ATP1B1, SDHC, MAOB, SLC25A4, CYB5R3, ETFDH, SUCLA2, BCKDHA, SLC25A20
